# Non-canonical functions of UHRF1 maintain DNA methylation homeostasis in cancer cells

**DOI:** 10.1101/2023.07.11.548318

**Authors:** Kosuke Yamaguchi, Xiaoying Chen, Brianna Rodgers, Fumihito Miura, Pavel Bashtrykov, Laure Ferry, Olivier Kirsh, Marthe Laisné, Frédéric Bonhomme, Catalina Salinas-Luypaert, Andrea Scelfo, Enes Ugur, Paola B. Arimondo, Heinrich Leonhardt, Masato T. Kanemaki, Daniele Fachinetti, Albert Jeltsch, Takashi Ito, Pierre-Antoine Defossez

## Abstract

DNA methylation is an essential epigenetic chromatin modification, and its maintenance in mammals requires the protein UHRF1. It is yet unclear if UHRF1 functions solely by stimulating DNA methylation maintenance by DNMT1, or if it has important additional functions. Using degron alleles, we show that UHRF1 depletion causes a much greater loss of DNA methylation than DNMT1 depletion. This is not caused by passive demethylation as UHRF1-depleted cells proliferate more slowly than DNMT1-depleted cells. Instead, bioinformatics, proteomics and genetics experiments establish that UHRF1, besides activating DNMT1, interacts with DNMT3A and DNMT3B and promotes their activity. In addition, we show that UHRF1 antagonizes active DNA demethylation by TET2. Therefore, UHRF1 has non-canonical roles that contribute importantly to DNA methylation homeostasis; these findings have practical implications for epigenetics in health and disease.
