## Supplementary File 1 for "Non-canonical functions of UHRF1 maintain DNA methylation homeostasis in cancer cells"

### Sheet: Primers for PCR
n	Name	Forward primer (5’-> 3’)	Reverse primer (5’-> 3’)	Purpose
1				ddPCR
2				ddPCR
3				ddPCR
4				ddPCR
5				NGS
6				NGS
7				NGS
8				NGS
9				NGS
10				NGS
11				NGS
12				NGS
13				NGS
14				NGS
15				NGS
16				NGS
17				NGS
18				NGS
19				NGS
20				NGS
21				NGS
22				NGS
23				NGS
24				PCR
25				PCR
26				PCR
27				PCR
28				PCR
29				PCR
30				PCR
31				PCR
32				PCR
33				PCR
34				PCR
35				PCR
36				PCR
37				PCR
38				PCR
39				PCR
40				PCR
41				PCR
42				PCR
43				PCR
44				PCR
45				PCR

### Sheet: Primers for qPCR
n	Name	Forward primer (5’-> 3’)	Reverse primer (5’-> 3’)	Purpose
1	MMP1	AGCCTTCCAACTCTGGAGTAATGT	CCGATGATCTCCCCTGACAA	RT-qPCR
2	IL8	GTTTTTGAAGAGGGCTGAGAATTC	CCCTACAACAGACCCACACAATAC	RT-qPCR
3	CXCL1	AACAGCCACCAGTGAGCTTC	GAAAGCTTGCCTCAATCCTG	RT-qPCR
4	IRF7	GGCTGGAAAACCAACTTCCG	GTTATCCCGCAGCATCACGA	RT-qPCR
5	OAS1	TGGAGACCCAAAGGGTTGGA	AGGAAGCAGGAGGTCTCACC	RT-qPCR
6	PGK1	AGGATAAAGTCAGCCATGTGA	CACAGGAACTAAAAGGCAGGA	RT-qPCR
7	SVA_F	TGGAATAGAAAGGCGGGAAAG	GAGGGAAGGTCAGCAGATAAAC	RT-qPCR
8	IL28A	TCCAGTCACGGTCAGCA	CAGCCTCAGAGTGTTTCTTCT	RT-qPCR
9	ISG15	GCCTCAGCTCTGACACC	CGAACTCATCTTTGCCAGTACA	RT-qPCR
10	DDX58	CCAGCATTACTAGTCAGAAGGAA	CACAGTGCAATCTTGTCATCC	RT-qPCR
11	OASL	GCAGAAATTTCCAGGACCAC	CCCATCACGGTCACCATTG	RT-qPCR
12	IL29	GAAGACAGGAGAGCTGCAAC	GGTTCAAATCTCTGTCACCACA	RT-qPCR
13				RT-qPCR
14				RT-qPCR
15				RT-qPCR
16				RT-qPCR
17				RT-qPCR
18				RT-qPCR
19				RT-qPCR
20				RT-qPCR
21				RT-qPCR
22				RT-qPCR
23				RT-qPCR
24				RT-qPCR
25				RT-qPCR
26				RT-qPCR
27				RT-qPCR
28				RT-qPCR
29				RT-qPCR
30				RT-qPCR
31				RT-qPCR
32				RT-qPCR
33				RT-qPCR
34				RT-qPCR
35				RT-qPCR
36				RT-qPCR
37				RT-qPCR
38				RT-qPCR
39				RT-qPCR
40				RT-qPCR
41				RT-qPCR
42				RT-qPCR
43				RT-qPCR
44				RT-qPCR
45				RT-qPCR
46				RT-qPCR
47				RT-qPCR
48				RT-qPCR
49				RT-qPCR
50				RT-qPCR
51				RT-qPCR
52				RT-qPCR
53				RT-qPCR
54				RT-qPCR
55				RT-qPCR
56				RT-qPCR
57				RT-qPCR
58				RT-qPCR
59				RT-qPCR
60				RT-qPCR
61				RT-qPCR
62				RT-qPCR
63				RT-qPCR
64				RT-qPCR
65				RT-qPCR
66				RT-qPCR
67				RT-qPCR
68				RT-qPCR
69				RT-qPCR
70				RT-qPCR
71				RT-qPCR
72				RT-qPCR
73				RT-qPCR
74				RT-qPCR
75				RT-qPCR
76				RT-qPCR
77				RT-qPCR
78				RT-qPCR
79				RT-qPCR
80				RT-qPCR
81				RT-qPCR
82				RT-qPCR

### Sheet: Oligo for gRNA, shRNA, qPCR
Name	Forward primer (5’-> 3’)	Reverse primer (5’-> 3’)	Purpose
DNMT3A-KO	caccgCGATGACGAGCCAGAGTACG	aaacCGTACTCTGGCTCGTCATCGc	CRISPR-KO for DNMT3A
DNMT3B-KO1	caccgATCCGCACCCCGGAGATCAG	aaacCTGATCTCCGGGGTGCGGATc	CRISPR-KO for DNMT3B
DNMT3B-KO2	caccgAGAGTCGCGAGCTTGATCTT	aaacAAGATCAAGCTCGCGACTCTc	CRISPR-KO for DNMT3B
shTET2	ccggTTTCACGCCAAGTCGTTATTTctcgagAAATAACGACTTGGCGTGAAAtttttg	aattcaaaaaTTTCACGCCAAGTCGTTATTTctcgagAAATAACGACTTGGCGTGAAA	TET2 knockdown
shCtrl	ccggCAACAAGATGAAGAGCACCAActcgagTTGGTGCTCTTCATCTTGTTGttttttg	aattcaaaaaCAACAAGATGAAGAGCACCAActcgagTTGGTGCTCTTCATCTTGTTG	Non-targeting shRNA
TET2	GCTTACCGAGACGCTGAGGAAA	AGAGAAGGAGGCACCACAGGTT	TET2 RT-qPCR
TBP1	TGGCCCATAGTGATCTTTGC	TCCTAGAGCATCTCCAGCACA	TBP1 RT-qPCR for internal control
PGK1	AGGATAAAGTCAGCCATGTGAG	CACAGGAACTAAAAGGCAGGA	PGK1 RT-qPCR for internal control
