## Supplementary File 2 for "Non-canonical functions of UHRF1 maintain DNA methylation homeostasis in cancer cells"

### Sheet: Antibody Ref.
Antibody reference	Target	Use
Santa Cruz Biotechnology: sc-98817	UHRF1	WB
Cell Signaling Technology; #5032	DNMT1	WB
Abcam: ab7291	Tubulin	WB
Abcam: ab188470	DNMT3A	WB
Cell Signaling Technology: 67259T	DNMT3B	WB
Roche: 11 814 460 001	GFP	WB
