## Supplementary File 3 for "Non-canonical functions of UHRF1 maintain DNA methylation homeostasis in cancer cells"

### Sheet: WGBS summary of metric
Summary of mapping		WT.Day0	WT.Day12	Uaid.Day0	Uaid.Day2	Uaid.Day4	Uaid.Day6	Uaid.Day8	Uaid.Day12	Daid.Day0	Daid.Day2	Daid.Day4	Daid.Day6	Daid.Day8	Daid.Day12	UDaid.Day0	UDaid.Day2	UDaid.Day4	UDaid.Day6	UDaid.Day8	UDaid.Day12
Total PE1 reads		65093997	104566542	389406712	399761323	451085724	77194669	94550101	130497852	389637848	401146513	406630131	75840116	95647106	116240399	391251162	406371889	411497719	84256670	102849469	116889481
Uniquely mapped PE1		0.876	0.858	0.874	0.864	0.857	0.859	0.857	0.858	0.872	0.861	0.858	0.858	0.857	0.857	0.859	0.859	0.856	0.858	0.856	0.857
Unmapped PE1		0.077	0.094	0.079	0.087	0.093	0.092	0.093	0.093	0.08	0.091	0.092	0.093	0.094	0.094	0.092	0.091	0.093	0.092	0.094	0.093
Total PE2 reads		65093997	104566542	389406712	399761321	451085724	77194667	94550096	130497849	389637843	401146508	406630129	75840114	95647107	116240399	391251162	406371886	411497718	84256670	102849470	116889480
Uniquely mapped PE2		0.849	0.809	0.846	0.827	0.82	0.81	0.808	0.806	0.843	0.819	0.82	0.809	0.809	0.803	0.822	0.817	0.815	0.81	0.81	0.806
Unmapped PE2		0.106	0.146	0.108	0.127	0.132	0.144	0.146	0.148	0.112	0.136	0.133	0.145	0.144	0.151	0.132	0.136	0.138	0.143	0.143	0.147
Mean depth	Top strand	2.1	3.4	12.5	12.8	14.3	2.5	3.1	4.3	12.5	12.7	13	2.5	3.1	3.8	12.6	12.9	13.2	2.8	3.3	3.8
	Bottom strand	2.1	3.4	12.5	12.8	14.3	2.5	3.1	4.2	12.5	12.7	13	2.5	3.1	3.8	12.5	12.9	13.2	2.7	3.3	3.8
	Both strand	4.2	6.8	25	25.6	28.6	5	6.2	8.5	24.9	25.5	26	4.9	6.2	7.6	25.1	25.9	26.4	5.5	6.7	7.6
	All N	2.1	3.4	12.5	12.8	14.3	2.5	3.1	4.3	12.5	12.7	13	2.5	3.1	3.8	12.6	12.9	13.2	2.7	3.3	3.8
	Aall C	2.2	3.7	13.1	13.5	15.2	2.7	3.3	4.6	13	13.5	13.9	2.6	3.3	4	13.3	13.7	14.1	2.9	3.6	4.1
	All CpG	2	3.7	12.1	13.5	15.6	2.8	3.3	4.7	12.1	13.5	14.3	2.7	3.3	4.2	13.5	14.1	14.5	3	3.6	4.2
	All CHG	2.3	3.7	13.4	13.8	15.7	2.7	3.3	4.7	13.3	13.8	14.2	2.7	3.4	4.1	13.7	14.1	14.4	3	3.6	4.2
	All CHH	2.2	3.6	13.3	13.6	15.3	2.7	3.3	4.5	13.2	13.5	13.9	2.6	3.3	4	13.4	13.8	14.1	2.9	3.6	4.1
Median depth	Aall N	2	4	13	13	15	3	3	5	13	13	13	3	3	4	13	13	14	3	4	4
	All C	3	4	13	14	16	3	4	5	13	14	14	3	4	4	14	14	14	3	4	4
	Aall CpG	2	4	11	12	15	3	3	4	11	12	13	3	3	4	13	13	13	3	4	4
	All CHG	3	4	14	14	16	3	4	5	14	14	15	3	4	4	14	14	15	3	4	4
	All CHH	3	4	14	14	16	3	4	5	14	14	14	3	4	4	14	14	14	3	4	4
Methylation level	all (all C)	3.5	4.1	4	3.2	2.9	2.4	2.1	2.1	4	3.7	3.4	2.8	2.7	2.8	3.8	2.7	2.2	1.9	1.9	1.9
	all (all CpG)	66.5	68.9	68.5	46.9	34.8	27.3	25.6	22	66.6	57	47.3	39.7	40.4	37.3	58.6	35	24.7	19.4	18.9	17.2
	all (all CHG)	1	1.1	1.1	1.2	1.4	1.3	1	1.2	1.2	1.2	1.4	1.1	1	1.3	1.3	1.2	1.2	1.1	1.1	1.2
	all (all CHH)	1	1	1	1.1	1.4	1.2	1	1.2	1.1	1.1	1.3	1.1	1	1.2	1.2	1.2	1.1	1	1	1.1
	LAMBDA (all C)	-	-	-	-	-	-	-	-	-	-	-	-	-	-	-	-	-	-	-	-
	LAMBDA (all CpG)	-	-	-	-	-	-	-	-	-	-	-	-	-	-	-	-	-	-	-	-
	LAMBDA (all CHG)	-	-	-	-	-	-	-	-	-	-	-	-	-	-	-	-	-	-	-	-
	LAMBDA (all CHH)	-	-	-	-	-	-	-	-	-	-	-	-	-	-	-	-	-	-	-	-
Coverage vs read depth	1 (all N)	0.671	0.76	0.83	0.832	0.835	0.711	0.746	0.785	0.831	0.833	0.833	0.707	0.749	0.773	0.832	0.833	0.833	0.725	0.757	0.773
	3 (all N)	0.343	0.53	0.801	0.806	0.813	0.406	0.49	0.61	0.803	0.807	0.808	0.399	0.496	0.569	0.806	0.808	0.809	0.442	0.522	0.57
	5 (all N)	0.136	0.303	0.763	0.771	0.785	0.181	0.258	0.403	0.765	0.772	0.774	0.176	0.264	0.348	0.77	0.775	0.776	0.215	0.292	0.351
	10 (all N)	0.008	0.042	0.602	0.614	0.658	0.013	0.028	0.083	0.602	0.614	0.619	0.013	0.029	0.057	0.606	0.621	0.626	0.02	0.038	0.059
